# Multi-omic profiling of squamous cell lung cancer identifies metabolites and related genes associated with squamous cell carcinoma

**DOI:** 10.1101/2024.04.17.589879

**Authors:** Johan Staaf, Daniel Ehinger, Hans Brunnström, Mats Jönsson, Frida Rosengren, Marija Kotevska, Anna Karlsson, Mattias Aine, Christian Frezza, Maria Planck, Elsa Arbajian

**Affiliations:** Division of Oncology, Department of Clinical Sciences Lund, Lund University, Medicon Village, SE-22381 Lund, Sweden; Division of Translational Cancer Research, Department of Laboratory medicine, Lund University, Medicon Village, SE-22381 Lund, Sweden; Department of Genetics, Pathology, and Molecular Diagnostics, Skåne University Hospital, Lund, Sweden; Division of Pathology, Department of Clinical Sciences Lund, Lund University, Lund, Sweden; Division of Respiratory Medicine, Allergology, and Palliative Medicine, Department of Clinical Sciences Lund, Lund University, Skåne University Hospital, SE-221 85 Lund, Sweden; University of Cologne, Faculty of Medicine and University Hospital Cologne, Institute for Metabolomics in Ageing, Cluster of Excellence Cellular Stress Responses in Aging-associated Diseases (CECAD), Cologne, Germany; University of Cologne, Faculty of Mathematics and Natural Sciences, Institute of Genetics, Cluster of Excellence Cellular Stress Responses in Aging-associated Diseases (CECAD), Cologne, Germany

**Keywords:** Lung cancer, squamous cell carcinoma, metabolomics, SLC6A8, creatine

## Abstract

**Background:** Squamous cell lung carcinoma (SqCC) is the second most common histological subtype of lung cancer. Besides -tumor-initiating and promoting DNA, RNA, and epigenetic alterations, aberrant tumor cell metabolism has been identified as one of the hallmarks of carcinogenesis. The aim of the current study was to identify SqCC-specific metabolites and key gene regulators that could eventually be used as new anticancer targets.

**Methods:** Transcriptional (n=156), proteomics (n=118), and mass spectrometry-based metabolomic data (n=73) were gathered for a cohort of resected early-stage lung cancers representing all major histological subgroups. SqCC-specific differentially expressed genes were integrated with proteogenomic and metabolic data using genome scale metabolic models (GEMs). Findings were validated in cohorts of tumors, normal specimens, and cancer cell lines. In situ protein expression of SLC6A8 was investigated in 213 tumors.

**Results:** Differential gene expression analysis identified 280 SqCC-specific genes, of which 57 were connected to metabolites through GEMs. Metabolic profiling identified 7 SqCC-specific metabolites, of which increased creatine and decreased phosphocholine levels matched to SqCC-specific elevated expression of *SLC6A8* and decreased expression of *CHKA,* part of respective GEMs. Expression of both genes appeared tumor cell-associated, and in particular the elevated expression of *SLC6A8* identified SqCC also in stage IV disease.

**Conclusion:** Elevated creatine levels and the overexpression of its transporter protein SLC6A8 appear as a distinct metabolic feature of SqCC. Considering ongoing clinical trials focused on SLC6A8 inhibition in other malignancies, exploring SLC6A8 inhibition in SqCC appears motivated based on a metabolic addiction hypothesis.
