## Supplementary Table S1 for "Multi-omic profiling of squamous cell lung cancer identifies metabolites and related genes associated with squamous cell carcinoma"

### Sheet: 280 SqCC specific genes
Supplementary Table S1: A. 280 SqCC specific genes in the LU discovery cohort
	Adjusted p-value
COL7A1	1.87017e-11
KRT6A	2.58595e-11
KRT17	3.67904e-11
KRT16	4.21921e-11
VSNL1	4.42644e-11
TRIM29	5.68191e-11
LOC440359	2.9724e-10
SPRR1A	5.99019e-10
BMP7	6.12665e-10
KRT15	7.61935e-10
DST	8.95222e-10
ULBP2	9.06633e-10
LGALS7B	9.26354e-10
IRF6	1.25422e-09
LGALS7	1.35988e-09
CSDA	1.43295e-09
ZFP64	1.70469e-09
ANXA8	1.79263e-09
SH3BP1	1.79263e-09
TMEM117	1.80802e-09
LOC728910	3.71836e-09
SLC6A10P	4.48542e-09
HES2	4.89193e-09
LOC652846	7.33767e-09
S100A2	9.51755e-09
ITGA6	9.8602e-09
LOC730413	1.1069e-08
SLC6A8	2.10334e-08
PTHLH	2.82317e-08
AHNAK	3.39578e-08
CDK6	3.42653e-08
JAG1	3.60584e-08
ANXA8L1	4.02349e-08
GJB6	4.12488e-08
HS.556255	4.23985e-08
PLEKHA6	4.41816e-08
MMP10	4.9446e-08
FRMD6	6.09489e-08
OAZ3	6.17202e-08
LOC440335	6.4131e-08
CLDN3	6.4958e-08
NTRK2	7.76949e-08
BICD2	9.35194e-08
A4GALT	1.4017e-07
ME3	1.61253e-07
MT1X	1.73547e-07
FAM57A	2.23851e-07
LPAR3	2.54175e-07
ALDH16A1	2.90814e-07
RGMA	3.20842e-07
SGK	4.56629e-07
TMPRSS11A	4.78783e-07
RGL3	4.81374e-07
SGK1	5.1593e-07
BAT5	5.65694e-07
PVRL1	5.85322e-07
KHSRP	5.92402e-07
ZNF436	6.4637e-07
CYB5R2	7.94704e-07
STARD5	8.24889e-07
CLIC1	8.45166e-07
EPOR	1.06226e-06
SNAI2	1.40255e-06
TGM1	1.44291e-06
ERF	1.52057e-06
KLHL13	1.65099e-06
CD9	1.86939e-06
CCDC103	1.98919e-06
AEBP2	2.06247e-06
CD109	2.25552e-06
PRKX	2.42453e-06
MN1	2.49816e-06
DDX47	2.85025e-06
SLC37A1	3.24244e-06
CLCA4	3.76644e-06
TMEM79	3.78039e-06
C19ORF46	3.95985e-06
DAGLA	4.65565e-06
UPLP	4.89541e-06
EDARADD	5.52347e-06
C9ORF7	5.75442e-06
LRRC26	5.77272e-06
PAMCI	5.87524e-06
LRRC20	6.0308e-06
AGPAT1	6.24959e-06
RTN4R	6.85299e-06
GJB4	7.86906e-06
SERPINB2	8.68884e-06
KREMEN1	9.39218e-06
LOC389816	9.86327e-06
TTLL12	1.07016e-05
BRPF3	1.11134e-05
C22ORF28	1.11286e-05
C8ORF83	1.11429e-05
CSNK2A1P	1.11598e-05
EIF2B5	1.22762e-05
PGF	1.23258e-05
ZNF133	1.23768e-05
PDXDC1	1.38401e-05
TMEM135	1.41672e-05
KCTD6	1.49789e-05
ZMYND12	1.52358e-05
GATAD2A	1.6437e-05
LOC728554	1.79715e-05
SOX15	1.80384e-05
FZD6	1.80587e-05
NUP50	2.16472e-05
STARD3NL	2.22321e-05
THOC3	2.26876e-05
PTP4A2	2.34982e-05
GPNMB	2.35161e-05
FNBP1L	2.37082e-05
SERPINB7	2.41535e-05
LIPT1	2.42938e-05
C20ORF42	2.46847e-05
COPA	2.70291e-05
NDUFA2	2.86642e-05
PTPRE	2.88562e-05
RAPGEFL1	3.08933e-05
KIAA1671	3.12003e-05
TLN2	3.16604e-05
GHR	3.23664e-05
MGC39715	3.25423e-05
DGCR14	3.25626e-05
MMP3	3.31902e-05
CHST7	3.37202e-05
TMEM9	3.44388e-05
PPP1R9A	3.63319e-05
SMARCA1	3.74204e-05
SPIRE2	3.77463e-05
ARHGAP28	4.00744e-05
SLC12A6	4.08887e-05
PIGM	4.57837e-05
APBA2BP	4.73344e-05
MRPS36	4.92141e-05
LOC645638	5.23506e-05
NTN1	6.09266e-05
CANT1	7.0552e-05
SLC46A1	7.08016e-05
FZD7	7.10823e-05
SULF2	7.1436e-05
EFNB1	7.21356e-05
UST	7.35386e-05
CHKA	7.5105e-05
MGC16824	8.14219e-05
G6PC3	8.42549e-05
SLC35B2	8.51987e-05
TGIF2	8.66227e-05
WNT2B	9.10229e-05
GCA	9.30821e-05
KIAA1598	0.000101075
PDPN	0.000106008
ZNF812	0.000107951
RHOA	0.000112174
FBLN1	0.000121016
DKFZP451M2119	0.000132825
CPD	0.000146743
SPHK1	0.000150041
RNF5P1	0.000165817
KRT9	0.00016729
RNF126	0.000195001
MPP1	0.000196273
MAP3K7IP1	0.00020824
PLS1	0.000208726
WFDC5	0.000211475
TMEM14C	0.000246285
UQCRQ	0.000248423
PPP1R14C	0.000249241
RNF5	0.000254901
LOC286016	0.00028212
MGAT4A	0.000283933
TMED4	0.000312037
IL20RB	0.000329569
LAYN	0.000343663
RPLP1	0.000386107
GFOD1	0.00038713
WDR34	0.000406288
RFP	0.000423564
LOC100133888	0.000424565
NELL2	0.000429202
DBNDD1	0.000460024
PTPRF	0.000487181
C14ORF24	0.000534543
PKN3	0.000561686
OCRL	0.000564172
PTGFRN	0.000601295
SIRT1	0.000601688
C20ORF20	0.000602367
MYO5A	0.000613827
RNF14	0.000620486
KCNK4	0.000639291
INCA	0.000672138
PRKAR1A	0.000680402
TOR1AIP1	0.000750385
WNT5A	0.000757017
ADCY3	0.000787447
AADAC	0.000795885
TADA3L	0.000802464
TUB	0.000811274
C12ORF49	0.000928609
EGFL6	0.00102085
TMEM53	0.00103041
NDRG2	0.00105029
C5ORF23	0.00112431
RNU86	0.00116127
PRRC1	0.00129393
SPIN3	0.00139846
CD2AP	0.00145124
ZNF281	0.00149064
TBX3	0.00159492
CREB3L4	0.0016157
C11ORF54	0.00166613
TMEM180	0.00167136
KLHL21	0.00175525
ATP6V1E1	0.00194479
CHST3	0.00202879
RCOR3	0.00213267
ZNF18	0.00216687
NTF4	0.00219283
LOC728855	0.0022352
LOC730417	0.00229012
WBP2	0.0022908
COPB1	0.00237331
LEPROTL1	0.00242599
FOXO1	0.0025744
ATF6B	0.00259567
STX1A	0.00269832
NPDC1	0.0029234
HELZ	0.00299494
NOTCH3	0.00329905
LOC387703	0.00338439
NOTO	0.00349121
ZSWIM3	0.00364427
IFT140	0.0038006
MMAB	0.00390009
PRSS12	0.00409461
AFF4	0.00416184
SOX7	0.00424015
TMEM131	0.00438698
LOC134466	0.00440459
SKP1	0.00455309
CDAN1	0.00465436
TMEM138	0.00493151
FRRS1	0.00521039
STK32C	0.00543264
RFK	0.00555036
STARD7	0.00577561
BECN1	0.00580765
GDPD1	0.00592481
EIF5A	0.00634818
TBC1D3F	0.00640996
CPXM1	0.00669891
TMEM126B	0.00713531
NUDT16L1	0.00779579
CLTCL1	0.00781789
VPS52	0.00790191
PALLD	0.00799648
LOC402509	0.00800438
TMCO3	0.00814741
HS.532698	0.00817648
GPM6B	0.00868865
TMEM184B	0.00896299
SCARA3	0.00901457
ZNF165	0.00931772
KIAA1754	0.00972151
PPM1F	0.00976825
LOC100129637	0.00979097
EDG4	0.0099344
LOC730284	0.00998257
ANKRD28	0.0104193
RDX	0.011522
GSTM2	0.0117742
TNFRSF18	0.0169899
USP38	0.0180024
JTB	0.0203791
PDGFD	0.0242579
LOC285900	0.0243942
GADD45A	0.024885
DEFB4	0.0297859
APOL1	0.0336821

### Sheet: Enrichment analysis
Supplementary Table S1: B. Pathway enrichment analysis of biological processes for the 380 SqCC specific genes
ID	Description	GeneRatio	BgRatio	pvalue	p.adjust.BH	qvalue	geneID	Count
GO:0009888	tissue development	51/211	1990/18903	9.6427e-09	3.372e-05	2.9699e-05	COL7A1/KRT6A/KRT17/KRT16/SPRR1A/BMP7/KRT15/IRF6/ZFP64/SH3BP1/ITGA6/PTHLH/CDK6/JAG1/GJB6/FRMD6/CLDN3/RGMA/EPOR/SNAI2/TGM1/CCDC103/CD109/PRKX/TMEM79/SOX15/FZD6/SERPINB7/GHR/NTN1/FZD7/SULF2/EFNB1/WNT2B/PDPN/RHOA/KRT9/PLS1/SIRT1/PRKAR1A/WNT5A/TBX3/NTF4/NOTO/IFT140/SOX7/VPS52/PALLD/GPM6B/RDX/PDGFD	51
GO:0008544	epidermis development	18/211	362/18903	1.3947e-07	0.00024385	0.00021478	COL7A1/KRT6A/KRT17/KRT16/SPRR1A/KRT15/IRF6/PTHLH/JAG1/TGM1/CD109/TMEM79/FZD6/KRT9/PLS1/WNT5A/NTF4/PALLD	18
GO:0030855	epithelial cell differentiation	25/211	715/18903	4.5103e-07	0.00052575	0.00046305	KRT6A/KRT17/KRT16/SPRR1A/BMP7/KRT15/IRF6/SH3BP1/CDK6/JAG1/FRMD6/CLDN3/TGM1/CD109/PRKX/TMEM79/FZD7/PDPN/RHOA/KRT9/PLS1/WNT5A/TBX3/PALLD/RDX	25
GO:0060429	epithelium development	33/211	1204/18903	1.5022e-06	0.00117899	0.0010384	KRT6A/KRT17/KRT16/SPRR1A/BMP7/KRT15/IRF6/SH3BP1/CDK6/JAG1/FRMD6/CLDN3/RGMA/SNAI2/TGM1/CCDC103/CD109/PRKX/TMEM79/FZD6/NTN1/FZD7/WNT2B/PDPN/RHOA/KRT9/PLS1/WNT5A/TBX3/NOTO/IFT140/PALLD/RDX	33
GO:0002009	morphogenesis of an epithelium	20/211	521/18903	1.6857e-06	0.00117899	0.0010384	KRT6A/KRT17/KRT16/BMP7/SH3BP1/JAG1/RGMA/SNAI2/CCDC103/PRKX/TMEM79/FZD6/NTN1/FZD7/WNT2B/PDPN/RHOA/WNT5A/TBX3/NOTO	20
GO:0048729	tissue morphogenesis	22/211	633/18903	2.5566e-06	0.00149005	0.00131237	KRT6A/KRT17/KRT16/BMP7/SH3BP1/JAG1/RGMA/SNAI2/CCDC103/PRKX/TMEM79/FZD6/NTN1/FZD7/WNT2B/PDPN/RHOA/PRKAR1A/WNT5A/TBX3/NOTO/VPS52	22
GO:0030216	keratinocyte differentiation	11/211	170/18903	3.3859e-06	0.00169148	0.00148978	KRT6A/KRT17/KRT16/SPRR1A/IRF6/JAG1/TGM1/CD109/TMEM79/WNT5A/PALLD	11
GO:0042127	regulation of cell population proliferation	41/211	1769/18903	4.9694e-06	0.00216987	0.00191113	KRT6A/BMP7/LGALS7B/IRF6/PTHLH/CDK6/JAG1/GJB6/CLDN3/NTRK2/SGK1/EPOR/SNAI2/TGM1/CD9/CD109/MN1/PGF/SOX15/GPNMB/SERPINB7/NTN1/FZD7/EFNB1/PDPN/RHOA/FBLN1/SPHK1/RNF126/IL20RB/SIRT1/PRKAR1A/WNT5A/NDRG2/TBX3/FOXO1/NOTCH3/SOX7/BECN1/JTB/PDGFD	41
GO:0009653	anatomical structure morphogenesis	56/211	2790/18903	5.5845e-06	0.00216987	0.00191113	COL7A1/KRT6A/KRT17/KRT16/BMP7/SH3BP1/ITGA6/JAG1/GJB6/FRMD6/CLDN3/NTRK2/LPAR3/RGMA/SGK1/SNAI2/CD9/CCDC103/CD109/PRKX/TMEM79/RTN4R/PGF/TMEM135/SOX15/FZD6/GPNMB/GHR/SLC12A6/NTN1/FZD7/EFNB1/UST/TGIF2/WNT2B/PDPN/RHOA/FBLN1/SPHK1/PLS1/PTGFRN/SIRT1/PRKAR1A/WNT5A/ZNF281/TBX3/NTF4/NOTCH3/NOTO/IFT140/SOX7/CLTCL1/VPS52/PALLD/RDX/GADD45A	56
GO:0008283	cell population proliferation	45/211	2062/18903	7.5479e-06	0.00232859	0.00205092	KRT6A/BMP7/LGALS7B/IRF6/PTHLH/CDK6/JAG1/GJB6/CLDN3/NTRK2/SGK1/EPOR/SNAI2/TGM1/CD9/CD109/PRKX/MN1/DAGLA/PGF/SOX15/FZD6/GPNMB/SERPINB7/NTN1/FZD7/EFNB1/WNT2B/PDPN/RHOA/FBLN1/SPHK1/RNF126/IL20RB/SIRT1/PRKAR1A/WNT5A/NDRG2/TBX3/FOXO1/NOTCH3/SOX7/BECN1/JTB/PDGFD	45
GO:0030154	cell differentiation	76/211	4302/18903	7.958e-06	0.00232859	0.00205092	COL7A1/KRT6A/KRT17/KRT16/SPRR1A/BMP7/KRT15/IRF6/ZFP64/SH3BP1/HES2/ITGA6/PTHLH/CDK6/JAG1/FRMD6/CLDN3/NTRK2/LPAR3/RGMA/SGK1/CLIC1/SNAI2/TGM1/ERF/CD9/CD109/PRKX/TMEM79/DAGLA/EDARADD/RTN4R/KREMEN1/EIF2B5/PGF/GATAD2A/SOX15/GHR/PPP1R9A/SMARCA1/NTN1/FZD7/SULF2/EFNB1/UST/TGIF2/WNT2B/PDPN/RHOA/FBLN1/KRT9/PLS1/TMEM14C/UQCRQ/PTPRF/PTGFRN/SIRT1/PRKAR1A/WNT5A/EGFL6/TMEM53/NDRG2/ZNF281/TBX3/NTF4/FOXO1/NOTCH3/N…	76
GO:0043588	skin development	14/211	302/18903	7.9906e-06	0.00232859	0.00205092	KRT6A/KRT17/KRT16/SPRR1A/IRF6/ITGA6/JAG1/TGM1/CD109/TMEM79/FZD6/KRT9/WNT5A/PALLD	14
GO:0048869	cellular developmental process	76/211	4329/18903	1.0083e-05	0.00271246	0.00238901	COL7A1/KRT6A/KRT17/KRT16/SPRR1A/BMP7/KRT15/IRF6/ZFP64/SH3BP1/HES2/ITGA6/PTHLH/CDK6/JAG1/FRMD6/CLDN3/NTRK2/LPAR3/RGMA/SGK1/CLIC1/SNAI2/TGM1/ERF/CD9/CD109/PRKX/TMEM79/DAGLA/EDARADD/RTN4R/KREMEN1/EIF2B5/PGF/GATAD2A/SOX15/GHR/PPP1R9A/SMARCA1/NTN1/FZD7/SULF2/EFNB1/UST/TGIF2/WNT2B/PDPN/RHOA/FBLN1/KRT9/PLS1/TMEM14C/UQCRQ/PTPRF/PTGFRN/SIRT1/PRKAR1A/WNT5A/EGFL6/TMEM53/NDRG2/ZNF281/TBX3/NTF4/FOXO1/NOTCH3/N…	76
GO:0009913	epidermal cell differentiation	12/211	235/18903	1.3803e-05	0.00344776	0.00303663	KRT6A/KRT17/KRT16/SPRR1A/IRF6/JAG1/TGM1/CD109/TMEM79/PLS1/WNT5A/PALLD	12
GO:0009611	response to wounding	19/211	577/18903	2.691e-05	0.0062737	0.00552559	KRT6A/DST/ANXA8/AHNAK/CLDN3/RGMA/CLIC1/CD9/CD109/RTN4R/SERPINB2/KREMEN1/FZD6/FZD7/PDPN/RHOA/FBLN1/PTPRF/WNT5A	19
GO:0008285	negative regulation of cell population proliferation	22/211	790/18903	7.7485e-05	0.0169353	0.0149158	BMP7/LGALS7B/IRF6/PTHLH/CDK6/GJB6/CLDN3/SNAI2/CD9/CD109/MN1/GPNMB/PDPN/RHOA/FBLN1/IL20RB/PRKAR1A/WNT5A/NDRG2/TBX3/SOX7/BECN1	22
GO:1903035	negative regulation of response to wounding	7/211	94/18903	8.7968e-05	0.0180955	0.0159377	CLDN3/RGMA/CD9/CD109/RTN4R/SERPINB2/KREMEN1	7
GO:0032835	glomerulus development	6/211	69/18903	0.00012025	0.0233625	0.0205766	BMP7/JAG1/SERPINB7/SULF2/NOTCH3/PDGFD	6
GO:0042060	wound healing	15/211	442/18903	0.00013921	0.0256225	0.0225672	KRT6A/DST/ANXA8/AHNAK/CLDN3/CLIC1/CD9/CD109/SERPINB2/FZD6/FZD7/PDPN/RHOA/FBLN1/WNT5A	15
GO:0007162	negative regulation of cell adhesion	12/211	308/18903	0.00018685	0.0302809	0.02667	LGALS7B/JAG1/SNAI2/CD9/GPNMB/FZD7/RHOA/FBLN1/IL20RB/PRKAR1A/PPM1F/RDX	12
GO:0048598	embryonic morphogenesis	18/211	614/18903	0.00019052	0.0302809	0.02667	COL7A1/BMP7/GJB6/RGMA/CCDC103/FZD6/NTN1/FZD7/TGIF2/WNT2B/PLS1/PRKAR1A/WNT5A/ZNF281/TBX3/NOTO/IFT140/SOX7	18
GO:2000145	regulation of cell motility	26/211	1086/18903	0.00020063	0.0302809	0.02667	KRT16/BMP7/SH3BP1/ITGA6/CDK6/JAG1/CLDN3/SGK1/SNAI2/CD9/PRKX/PGF/GPNMB/NTN1/PDPN/RHOA/FBLN1/SPHK1/MPP1/SIRT1/WNT5A/PPM1F/RDX/TNFRSF18/PDGFD/GADD45A	26
GO:0072124	regulation of glomerular mesangial cell proliferation	3/211	11/18903	0.00021177	0.0302809	0.02667	BMP7/SERPINB7/PDGFD	3
GO:0048468	cell development	42/211	2155/18903	0.00021633	0.0302809	0.02667	BMP7/IRF6/HES2/ITGA6/PTHLH/CDK6/JAG1/FRMD6/CLDN3/NTRK2/LPAR3/RGMA/SGK1/SNAI2/TMEM79/RTN4R/KREMEN1/EIF2B5/SOX15/PPP1R9A/NTN1/FZD7/SULF2/EFNB1/UST/PDPN/RHOA/FBLN1/PLS1/UQCRQ/PTPRF/PRKAR1A/WNT5A/TBX3/NTF4/NOTCH3/IFT140/AFF4/BECN1/PALLD/GPM6B/RDX	42
GO:2000647	negative regulation of stem cell proliferation	4/211	27/18903	0.00021648	0.0302809	0.02667	IRF6/SNAI2/CD109/FBLN1	4
GO:0030155	regulation of cell adhesion	21/211	803/18903	0.00026745	0.0344915	0.0303786	BMP7/LGALS7B/CDK6/JAG1/SNAI2/CD9/PRKX/GPNMB/FZD7/EFNB1/PDPN/RHOA/FBLN1/IL20RB/PRKAR1A/WNT5A/EGFL6/GPM6B/PPM1F/RDX/TNFRSF18	21
GO:0072110	glomerular mesangial cell proliferation	3/211	12/18903	0.00028004	0.0344915	0.0303786	BMP7/SERPINB7/PDGFD	3
GO:0022603	regulation of anatomical structure morphogenesis	24/211	987/18903	0.00028529	0.0344915	0.0303786	BMP7/JAG1/CLDN3/NTRK2/LPAR3/SNAI2/RTN4R/PGF/TMEM135/FZD6/GPNMB/NTN1/FZD7/UST/TGIF2/WNT2B/PDPN/RHOA/FBLN1/SPHK1/SIRT1/WNT5A/RDX/GADD45A	24
GO:0072012	glomerulus vasculature development	4/211	29/18903	0.00028789	0.0344915	0.0303786	BMP7/SERPINB7/NOTCH3/PDGFD	4
GO:0031099	regeneration	9/211	192/18903	0.00031522	0.0344915	0.0303786	RGMA/CD9/RTN4R/KREMEN1/PGF/SOX15/FZD7/PTPRF/PTGFRN	9
GO:0120035	regulation of plasma membrane bounded cell projection organization	18/211	642/18903	0.00032674	0.0344915	0.0303786	BMP7/ITGA6/NTRK2/LPAR3/RGMA/RTN4R/KREMEN1/FNBP1L/NTN1/UST/PDPN/RHOA/PLS1/PTPRF/WNT5A/NOTO/IFT140/RDX	18
GO:0034329	cell junction assembly	14/211	430/18903	0.00035355	0.0344915	0.0303786	DST/SH3BP1/ITGA6/GJB6/CLDN3/NTRK2/SNAI2/CD9/TLN2/NTN1/RHOA/WNT5A/GPM6B/PPM1F	14
GO:0031424	keratinization	6/211	84/18903	0.00035501	0.0344915	0.0303786	KRT6A/KRT17/KRT16/SPRR1A/TGM1/TMEM79	6
GO:0048699	generation of neurons	31/211	1453/18903	0.0003672	0.0344915	0.0303786	BMP7/ITGA6/CDK6/JAG1/NTRK2/LPAR3/RGMA/SGK1/DAGLA/RTN4R/KREMEN1/PPP1R9A/SMARCA1/NTN1/FZD7/EFNB1/UST/TGIF2/WNT2B/RHOA/PLS1/UQCRQ/PTPRF/WNT5A/NTF4/NOTCH3/NOTO/IFT140/BECN1/PALLD/GPM6B	31
GO:0040012	regulation of locomotion	26/211	1130/18903	0.00037051	0.0344915	0.0303786	KRT16/BMP7/SH3BP1/ITGA6/CDK6/JAG1/CLDN3/SGK1/SNAI2/CD9/PRKX/PGF/GPNMB/NTN1/PDPN/RHOA/FBLN1/SPHK1/MPP1/SIRT1/WNT5A/PPM1F/RDX/TNFRSF18/PDGFD/GADD45A	26
GO:0048679	regulation of axon regeneration	4/211	31/18903	0.0003748	0.0344915	0.0303786	RGMA/RTN4R/KREMEN1/PTPRF	4
GO:0061437	renal system vasculature development	4/211	31/18903	0.0003748	0.0344915	0.0303786	BMP7/SERPINB7/NOTCH3/PDGFD	4
GO:0061440	kidney vasculature development	4/211	31/18903	0.0003748	0.0344915	0.0303786	BMP7/SERPINB7/NOTCH3/PDGFD	4
GO:0022008	neurogenesis	34/211	1669/18903	0.00043353	0.0373866	0.0329284	BMP7/HES2/ITGA6/CDK6/JAG1/NTRK2/LPAR3/RGMA/SGK1/CD9/DAGLA/RTN4R/KREMEN1/EIF2B5/PPP1R9A/SMARCA1/NTN1/FZD7/EFNB1/UST/TGIF2/WNT2B/RHOA/PLS1/UQCRQ/PTPRF/WNT5A/NTF4/NOTCH3/NOTO/IFT140/BECN1/PALLD/GPM6B	34
GO:0031344	regulation of cell projection organization	18/211	659/18903	0.00044555	0.0373866	0.0329284	BMP7/ITGA6/NTRK2/LPAR3/RGMA/RTN4R/KREMEN1/FNBP1L/NTN1/UST/PDPN/RHOA/PLS1/PTPRF/WNT5A/NOTO/IFT140/RDX	18
GO:0048681	negative regulation of axon regeneration	3/211	14/18903	0.00045576	0.0373866	0.0329284	RGMA/RTN4R/KREMEN1	3
GO:0007155	cell adhesion	32/211	1539/18903	0.00045877	0.0373866	0.0329284	COL7A1/TRIM29/BMP7/DST/LGALS7B/ITGA6/CDK6/JAG1/CLDN3/CLIC1/SNAI2/CD9/PRKX/GPNMB/TLN2/NTN1/FZD7/EFNB1/PDPN/RHOA/FBLN1/IL20RB/PTPRF/PRKAR1A/WNT5A/EGFL6/CD2AP/PALLD/GPM6B/PPM1F/RDX/TNFRSF18	32
GO:0045104	intermediate filament cytoskeleton organization	6/211	89/18903	0.00048466	0.0373866	0.0329284	KRT6A/KRT17/KRT16/KRT15/DST/KRT9	6
GO:0072089	stem cell proliferation	7/211	124/18903	0.00048831	0.0373866	0.0329284	IRF6/SNAI2/CD109/WNT2B/FBLN1/WNT5A/TBX3	7
GO:0030334	regulation of cell migration	24/211	1025/18903	0.00049179	0.0373866	0.0329284	KRT16/BMP7/SH3BP1/ITGA6/JAG1/CLDN3/SGK1/SNAI2/CD9/PRKX/PGF/GPNMB/NTN1/PDPN/RHOA/SPHK1/MPP1/SIRT1/WNT5A/PPM1F/RDX/TNFRSF18/PDGFD/GADD45A	24
GO:0051336	regulation of hydrolase activity	24/211	1025/18903	0.00049179	0.0373866	0.0329284	COL7A1/ANXA8/SH3BP1/ITGA6/ANXA8L1/CLDN3/NTRK2/RGMA/RGL3/CD109/RTN4R/SERPINB2/SERPINB7/RAPGEFL1/RHOA/FBLN1/WFDC5/OCRL/SIRT1/WNT5A/SOX7/TBC1D3F/PPM1F/RDX	24
GO:0045103	intermediate filament-based process	6/211	90/18903	0.00051452	0.0379977	0.0334667	KRT6A/KRT17/KRT16/KRT15/DST/KRT9	6
GO:0070570	regulation of neuron projection regeneration	4/211	34/18903	0.00053815	0.0379977	0.0334667	RGMA/RTN4R/KREMEN1/PTPRF	4
GO:0002011	morphogenesis of an epithelial sheet	5/211	60/18903	0.0005482	0.0379977	0.0334667	BMP7/JAG1/PDPN/RHOA/WNT5A	5
GO:0060572	morphogenesis of an epithelial bud	3/211	15/18903	0.00056502	0.0379977	0.0334667	BMP7/WNT2B/WNT5A	3
GO:0070571	negative regulation of neuron projection regeneration	3/211	15/18903	0.00056502	0.0379977	0.0334667	RGMA/RTN4R/KREMEN1	3
GO:1901722	regulation of cell proliferation involved in kidney development	3/211	15/18903	0.00056502	0.0379977	0.0334667	BMP7/SERPINB7/PDGFD	3
GO:0072091	regulation of stem cell proliferation	6/211	92/18903	0.00057851	0.0381709	0.0336192	IRF6/SNAI2/CD109/FBLN1/WNT5A/TBX3	6
GO:2000027	regulation of animal organ morphogenesis	7/211	129/18903	0.00061875	0.04007	0.0352918	BMP7/SNAI2/FZD6/FZD7/WNT2B/RHOA/WNT5A	7
GO:0120036	plasma membrane bounded cell projection organization	31/211	1509/18903	0.00069414	0.0441344	0.0388716	BMP7/SH3BP1/ITGA6/NTRK2/LPAR3/RGMA/SGK1/CCDC103/RTN4R/KREMEN1/FNBP1L/PPP1R9A/NTN1/EFNB1/UST/PDPN/RHOA/PLS1/PTPRF/OCRL/WNT5A/TUB/CD2AP/NTF4/NOTCH3/NOTO/IFT140/TMEM138/PALLD/GPM6B/RDX	31
GO:1903034	regulation of response to wounding	8/211	172/18903	0.00071222	0.0444754	0.0391719	CLDN3/RGMA/CD9/CD109/RTN4R/SERPINB2/KREMEN1/PTPRF	8
GO:0030182	neuron differentiation	29/211	1381/18903	0.00074291	0.0454394	0.040021	BMP7/ITGA6/JAG1/NTRK2/LPAR3/RGMA/SGK1/RTN4R/KREMEN1/PPP1R9A/SMARCA1/NTN1/FZD7/EFNB1/UST/TGIF2/WNT2B/RHOA/PLS1/UQCRQ/PTPRF/WNT5A/NTF4/NOTCH3/NOTO/IFT140/BECN1/PALLD/GPM6B	29
GO:0048870	cell motility	35/211	1791/18903	0.00075364	0.0454394	0.040021	KRT16/BMP7/DST/SH3BP1/S100A2/ITGA6/CDK6/JAG1/CLDN3/NTRK2/SGK1/SNAI2/CD9/PRKX/PGF/GPNMB/NTN1/EFNB1/PDPN/RHOA/FBLN1/SPHK1/MPP1/PTPRF/PKN3/SIRT1/WNT5A/ADCY3/CD2AP/PALLD/PPM1F/RDX/TNFRSF18/PDGFD/GADD45A	35
GO:0050793	regulation of developmental process	46/211	2584/18903	0.00078306	0.0464131	0.0408785	KRT17/BMP7/HES2/PTHLH/CDK6/JAG1/CLDN3/NTRK2/LPAR3/RGMA/CLIC1/SNAI2/CD109/PRKX/TMEM79/RTN4R/KREMEN1/BRPF3/PGF/TMEM135/GATAD2A/SOX15/FZD6/GPNMB/GHR/NTN1/FZD7/UST/TGIF2/WNT2B/PDPN/RHOA/FBLN1/SPHK1/PLS1/PTPRF/SIRT1/WNT5A/TMEM53/TBX3/NTF4/FOXO1/NOTCH3/GPM6B/RDX/GADD45A	46
GO:0045198	establishment of epithelial cell apical/basal polarity	3/211	17/18903	0.00083064	0.0476186	0.0419403	SH3BP1/RHOA/WNT5A	3
GO:0072109	glomerular mesangium development	3/211	17/18903	0.00083064	0.0476186	0.0419403	BMP7/SERPINB7/PDGFD	3
GO:0009790	embryo development	25/211	1130/18903	0.00085013	0.0479503	0.0422325	COL7A1/BMP7/JAG1/GJB6/RGMA/CCDC103/SOX15/FZD6/NDUFA2/NTN1/FZD7/SULF2/EFNB1/TGIF2/WNT2B/PLS1/OCRL/PRKAR1A/WNT5A/ZNF281/TBX3/NOTO/IFT140/SOX7/VPS52	25
GO:0048736	appendage development	8/211	178/18903	0.00089039	0.0482959	0.0425368	BMP7/IRF6/ITGA6/KREMEN1/FZD6/WNT5A/TBX3/IFT140	8
GO:0060173	limb development	8/211	178/18903	0.00089039	0.0482959	0.0425368	BMP7/IRF6/ITGA6/KREMEN1/FZD6/WNT5A/TBX3/IFT140	8
GO:0010810	regulation of cell-substrate adhesion	9/211	222/18903	0.00089769	0.0482959	0.0425368	CDK6/JAG1/FZD7/PDPN/RHOA/FBLN1/EGFL6/GPM6B/PPM1F	9
GO:0043403	skeletal muscle tissue regeneration	4/211	39/18903	0.0009138	0.0484175	0.0426439	CD9/SOX15/FZD7/PTGFRN	4

### Sheet: GEMS on 280 genes 
Supplementary Table S1: C. Metabolites (all metabolites from the human GEM netabolites or 139 measured metabolites) matched to 280 SqCC specific genes through GEMS
Symbol	ENSG	Number of matched metabolites	Names of matched metabolites	Number of matched measured 139 metabolites	Names of matched measured 139 metabolites
COL7A1	ENSG00000114270	0		0
KRT6A	ENSG0000020542	0		0
KRT17	ENSG00000128422	0		0
KRT16	ENSG00000186832	0		0
VSNL1	ENSG00000163032	0		0
TRIM29	ENSG00000137699	0		0
LOC440359		0		0
SPRR1A	ENSG00000169474	0		0
BMP7	ENSG00000101144	0		0
KRT15	ENSG00000171346	0		0
DST	ENSG00000151914	0		0
ULBP2	ENSG00000131015	0		0
LGALS7B	ENSG00000178934	0		0
IRF6	ENSG0000011759	57	1-phosphatidyl-1D-myo-inositol-3,4-bisphosphate;1-phosphatidyl-1D-myo-inositol-3-phosphate;1-phosphatidyl-1D-myo-inositol-4-phosphate;1-phosphatidyl-1D-myo-inositol-5-phosphate;1-phosphatidyl-myo-inositol-3,5-bisphosphate;12(S)-HPETE;13(S)-HODE;13(S)-HPODE;15(S)-HETE;15(S)-HPETE;17beta-estradiol-2,3-semiquinone;17beta-estradiol-3,4-semiquinone;2-hydroxyestradiol-17beta;2-hydroxyestrone;2-phenylac…	5	Phenylalanine, GSH, NAD, NADP, GSSG
LGALS7	ENSG00000205076	0		0
CSDA		0		0
ZFP64	ENSG00000020256	0		0
ANXA8	ENSG00000265190	0		0
SH3BP1	ENSG00000100092	4	H2O;Pi;pyridoxal;pyridoxal-phosphate	0
TMEM117	ENSG00000139173	0		0
LOC728910		0		0
SLC6A10P	ENSG00000214617	0		0
HES2	ENSG00000069812	0		0
LOC652846		0		0
S100A2	ENSG0000019675	0		0
ITGA6	ENSG00000091409	0		0
LOC730413		0		0
SLC6A8	ENSG00000130821	13	(13Z)-eicosenoyl-CoA;ADP;ATP;H+;H2O;Na+;Pi;arachidonyl-CoA;choloyl-CoA;creatine;linoleoyl-CoA;palmitoyl-CoA;propanoyl-CoA	3	Creatine, ADP, ATP
PTHLH	ENSG00000087494	0		0
AHNAK	ENSG00000124942	0		0
CDK6	ENSG00000105810	4	ADP;ATP;[protein];phosphoprotein	2	ADP, ATP
JAG1	ENSG00000101384	0		0
ANXA8L1	ENSG00000264230	0		0
GJB6	ENSG00000121742	0		0
HS.556255		0		0
PLEKHA6	ENSG00000143850	0		0
MMP10	ENSG00000166670	0		0
FRMD6	ENSG00000139926	0		0
OAZ3	ENSG00000143450	0		0
LOC440335		0		0
CLDN3	ENSG00000165215	0		0
NTRK2	ENSG00000148053	5	ADP;ATP;H+;[protein]-L-tyrosine;[protein]-tyrosine-phosphate	2	ADP, ATP
BICD2	ENSG00000185963	0		0
A4GALT	ENSG00000128274	5	H+;LacCer pool;UDP;UDP-galactose;globotriaosylceramide	1	UDP
ME3	ENSG00000151376	7	CO2;NAD+;NADH;NADP+;NADPH;malate;pyruvate	4	NADH, NAD, Malate, NADP
MT1X	ENSG00000187193	0		0
FAM57A	ENSG00000167695	0		0
LPAR3	ENSG00000171517	0		0
ALDH16A1	ENSG00000161618	0		0
RGMA	ENSG00000182175	0		0
SGK		0		0
TMPRSS11A	ENSG00000187054	0		0
RGL3	ENSG00000205517	0		0
SGK1	ENSG00000118515	6	ADP;ATP;O-phosphoprotamine;[protein];phosphoprotein;protamine	2	ADP, ATP
BAT5		0		0
PVRL1	ENSG0000011040	0		0
KHSRP	ENSG00000088247	0		0
ZNF436	ENSG00000125945	0		0
CYB5R2	ENSG00000166394	5	H+;NAD+;NADH;ferricytochrome B5;ferrocytochrome B5	2	NADH, NAD
STARD5	ENSG00000172345	3	STAR;cholesterol;cholesterol-STAR	0
CLIC1	ENSG00000213719	0		0
EPOR	ENSG00000187266	0		0
SNAI2	ENSG00000019549	0		0
TGM1	ENSG00000092295	4	NH4+;[protein]-L-glutamine;[protein]-N5-alkylglutamine;alkylamine	0
ERF	ENSG00000105722	0		0
KLHL13	ENSG00000003096	0		0
CD9	ENSG00000010278	0		0
CCDC103	ENSG00000167131	0		0
AEBP2	ENSG00000139154	0		0
CD109	ENSG00000156535	0		0
PRKX	ENSG00000183943	4	ADP;ATP;[protein];phosphoprotein	2	ADP, ATP
MN1	ENSG00000169184	0		0
DDX47	ENSG00000213782	0		0
SLC37A1	ENSG00000160190	2	Pi;sn-glycerol-3-phosphate	0
CLCA4	ENSG0000001660	0		0
TMEM79	ENSG00000163472	0		0
C19ORF46		0		0
DAGLA	ENSG00000134780	21	1,2-diacylglycerol-LD-PC pool;1,2-diacylglycerol-LD-PE pool;1,2-diacylglycerol-LD-PI pool;1,2-diacylglycerol-LD-PS pool;1,2-diacylglycerol-LD-SM pool;1,2-diacylglycerol-LD-TAG pool;1,2-diacylglycerol-chylomicron pool;1-acylglycerol-LD-PC pool;1-acylglycerol-LD-PE pool;1-acylglycerol-LD-PI pool;1-acylglycerol-LD-PS pool;1-acylglycerol-LD-SM pool;1-acylglycerol-LD-TG1 pool;1-acylglycerol-chylomicro…	0
UPLP		0		0
EDARADD	ENSG00000186197	0		0
C9ORF7		0		0
LRRC26	ENSG00000184709	0		0
PAMCI		0		0
LRRC20	ENSG00000172731	0		0
AGPAT1	ENSG0000020431	13	1-acylglycerol-3P pool;1-acylglycerol-3P-bile-PC pool;CoA;acyl-CoA pool;acyl-CoA-bile-PC pool;phosphatidate-CL pool;phosphatidate-LD-PC pool;phosphatidate-LD-PE pool;phosphatidate-LD-PI pool;phosphatidate-LD-PS pool;phosphatidate-LD-SM pool;phosphatidate-LD-TAG pool;phosphatidate-bile-PC pool	0
RTN4R	ENSG00000040608	0		0
GJB4	ENSG00000189433	0		0
SERPINB2	ENSG00000197632	0		0
KREMEN1	ENSG00000183762	0		0
LOC389816		0		0
TTLL12	ENSG00000100304	0		0
BRPF3	ENSG00000096070	0		0
C22ORF28		0		0
C8ORF83		0		0
CSNK2A1P		0		0
EIF2B5	ENSG00000145191	0		0
PGF	ENSG00000119630	0		0
ZNF133	ENSG00000125846	0		0
PDXDC1	ENSG00000179889	0		0
TMEM135	ENSG00000166575	0		0
KCTD6	ENSG00000168301	0		0
ZMYND12	ENSG00000066185	0		0
GATAD2A	ENSG00000167491	0		0
LOC728554		0		0
SOX15	ENSG00000129194	0		0
FZD6	ENSG00000164930	0		0
NUP50	ENSG00000093000	2	DNA;UTP	1	UTP
STARD3NL	ENSG00000010270	0		0
THOC3	ENSG00000051596	0		0
PTP4A2	ENSG00000184007	4	H2O;Pi;[protein]-L-tyrosine;[protein]-tyrosine-phosphate	0
GPNMB	ENSG00000136235	0		0
FNBP1L	ENSG00000137942	0		0
SERPINB7	ENSG00000166396	0		0
LIPT1	ENSG00000144182	12	AMP;ATP;CoA;H+;N-acetyl-LTE4;PPi;[protein]-N6-(lipoyl)lysine;acetyl-CoA;apoA1;leukotriene E4;lipoic acid;lipoyl-AMP	2	AMP, ATP
C20ORF42		0		0
COPA	ENSG00000122218	2	ATP;D-glucitol	1	ATP
NDUFA2	ENSG00000131495	5	H+;NAD+;NADH;ubiquinol;ubiquinone	2	NADH, NAD
PTPRE	ENSG00000132334	4	H2O;Pi;[protein]-L-tyrosine;[protein]-tyrosine-phosphate	0
RAPGEFL1	ENSG00000108352	0		0
KIAA1671	ENSG00000197077	0		0
TLN2	ENSG00000171914	0		0
GHR	ENSG00000112964	0		0
MGC39715		0		0
DGCR14	ENSG00000100056	0		0
MMP3	ENSG00000149968	0		0
CHST7	ENSG00000147119	26	3,3-diiodo-L-thyronine;3,3-diiodo-L-thyronine-4-O-sulfate;6-hydroxymelatonin;6-hydroxymelatonin-sulfate;H+;PAP;PAPS;chondroitin sulfate A (GalNAc4S-GlcA), B (IdoA2S-GalNAc4S), and E (GalNAc4,6diS-GlcA), precursor 1;chondroitin sulfate C (GalNAc6S-GlcA) and D (GlcNAc6S-GlcA2S), precursor 1;chondroitin sulfate C (GalNAc6S-GlcA) proteoglycan;chondroitin sulfate C (GalNAc6S-GlcA), precursor 3;chondro…	0
TMEM9	ENSG00000116857	0		0
PPP1R9A	ENSG00000158528	0		0
SMARCA1	ENSG00000102038	0		0
SPIRE2	ENSG000002049	0		0
ARHGAP28	ENSG00000088756	0		0
SLC12A6	ENSG00000140199	3	K+;NH4+;chloride	0
PIGM	ENSG00000143315	11	D-galactosyl-N-acylsphingosine;H+;LacCer pool;UDP;UDP-galactose;digalactosylceramide;dolichyl-phosphate;dolichyl-phosphate-D-mannose;glucosaminyl-acylphosphatidylinositol;glucosylceramide pool;mgacpail heparan sulfate	1	UDP
APBA2BP		0		0
MRPS36	ENSG00000134056	0		0
LOC645638		0		0
NTN1	ENSG00000065320	0		0
CANT1	ENSG00000171302	13	ADP;AMP;ATP;GDP;GMP;GTP;H+;H2O;IDP;IMP;Pi;UDP;UMP	9	AMP, UMP, IMP, ADP, GMP, UDP, ATP, GDP, GTP
SLC46A1	ENSG00000076351	4	5,10-methylene-THF;H+;folate;heme	0
FZD7	ENSG00000155760	0		0
SULF2	ENSG00000196562	0		0
EFNB1	ENSG00000090776	0		0
UST	ENSG00000111962	14	3,3-diiodo-L-thyronine;3,3-diiodo-L-thyronine-4-O-sulfate;6-hydroxymelatonin;6-hydroxymelatonin-sulfate;H+;PAP;PAPS;chondroitin sulfate B (IdoA2S-GalNAc4s), precursor 5;chondroitin sulfate B - dermatan sulfate (IdoA2S-GalNAc4S) proteoglycan;chondroitin sulfate C (GalNAc6S-GlcA) and D (GlcNAc6S-GlcA2S), precursor 1;chondroitin sulfate D (GlcNAc6S-GlcA2S) precursor 2;chondroitin sulfate D (GlcNAc6S…	0
CHKA	ENSG00000110721	7	ADP;ATP;H+;choline;ethanolamine;ethanolamine-phosphate;phosphocholine	3	Phosphocholine, ADP, ATP
MGC16824		0		0
G6PC3	ENSG00000141349	7	CO2;H2O;NH3;Pi;carbamoyl-phosphate;glucose;glucose-6-phosphate	2	Glucose.6.Phosphate, Carbamoyl.phosphate
SLC35B2	ENSG00000157593	1	PAPS	0
TGIF2	ENSG00000118707	0		0
WNT2B	ENSG00000134245	0		0
GCA	ENSG000001152	16	(alpha-D-Glucosyl)2-(alpha-D-mannosyl)8-beta-D-mannosyl-diacetylchitobiosyl-L-asparagine (protein);(alpha-D-Glucosyl)3-(alpha-D-mannosyl)8-beta-D-mannosyl-diacetylchitobiosyl-L-asparagine (protein);AMP;GMP;H+;H2O;NAD+;NADH;Pi;[protein];cAMP;cGMP;glucose;phosphoprotein;ubiquinol;ubiquinone	5	cAMP, NADH, AMP, NAD, GMP
KIAA1598	ENSG00000187164	0		0
PDPN	ENSG00000162493	0		0
ZNF812	ENSG00000224689	0		0
RHOA	ENSG0000006756	0		0
FBLN1	ENSG00000077942	0		0
DKFZP451M2119		0		0
CPD	ENSG00000108582	0		0
SPHK1	ENSG00000176170	9	ADP;ATP;H+;Phytosphingosine;Phytosphingosine-1-Phosphate;sphinganine;sphinganine-1-phosphate;sphingosine;sphingosine-1-phosphate	2	ADP, ATP
RNF5P1	ENSG00000253570	0		0
KRT9	ENSG00000171403	0		0
RNF126	ENSG00000070423	6	AMP;ATP;PPi;[protein]-L-lysine;[protein]-N-ubiquityllysine;ubiquitin	2	AMP, ATP
MPP1	ENSG00000130830	0		0
MAP3K7IP1		0		0
PLS1	ENSG00000120756	0		0
WFDC5	ENSG00000175121	0		0
TMEM14C	ENSG00000111843	0		0
UQCRQ	ENSG0000016440	5	H+;ferricytochrome C;ferrocytochrome C;ubiquinol;ubiquinone	0
PPP1R14C	ENSG00000198729	0		0
RNF5	ENSG00000204308	6	AMP;ATP;PPi;[protein]-L-lysine;[protein]-N-ubiquityllysine;ubiquitin	2	AMP, ATP
LOC286016		0		0
MGAT4A	ENSG00000071073	6	G00020;H+;UDP;UDP-N-acetylglucosamine;n2m2masn;n3m2masn	2	UDP.N.acetylglucosamine, UDP
TMED4	ENSG00000158604	0		0
IL20RB	ENSG00000174564	0		0
LAYN	ENSG00000204381	0		0
RPLP1	ENSG00000137818	0		0
GFOD1	ENSG0000014599	0		0
WDR34	ENSG00000119333	0		0
RFP		0		0
LOC100133888		0		0
NELL2	ENSG0000018461	0		0
DBNDD1	ENSG00000003249	0		0
PTPRF	ENSG00000142949	4	H2O;Pi;[protein]-L-tyrosine;[protein]-tyrosine-phosphate	0
C14ORF24		0		0
PKN3	ENSG00000160447	4	ADP;ATP;[protein];phosphoprotein	2	ADP, ATP
OCRL	ENSG00000122126	4	1-phosphatidyl-1D-myo-inositol-4-phosphate;H2O;Pi;phosphatidylinositol-4,5-bisphosphate	0
PTGFRN	ENSG0000013424	10	CoA;H+;H2O;HMG-CoA;Pi;[protein]-L-tyrosine;[protein]-tyrosine-phosphate;acetoacetyl-CoA;acetyl-CoA;activation-ppara	0
SIRT1	ENSG00000096717	9	H2O;N-acetyl-S-[2-carboxy-1-(1H-imidazol-4-yl)ethyl]-L-cysteine;NH4+;S-[2-carboxy-1-(1H-imidazol-4-yl)ethyl]-3-thiolactate;S-[2-carboxy-1-(1H-imidazol-4-yl)ethyl]-L-cysteine;S-[2-carboxy-1-(1H-imidazol-4-yl)ethyl]glutathione;acetate;glutamate;glycine	2	Glutamate, Glycine
C20ORF20		0		0
MYO5A	ENSG00000197535	0		0
RNF14	ENSG00000013561	6	AMP;ATP;PPi;[protein]-L-lysine;[protein]-N-ubiquityllysine;ubiquitin	2	AMP, ATP
KCNK4	ENSG00000182450	0		0
INCA		0		0
PRKAR1A	ENSG00000108946	6	ADP;ATP;O-phosphoprotamine;[protein];phosphoprotein;protamine	2	ADP, ATP
TOR1AIP1	ENSG00000143337	0		0
WNT5A	ENSG00000114251	0		0
ADCY3	ENSG00000138031	5	ATP;GTP;PPi;cAMP;cGMP	3	cAMP, ATP, GTP
AADAC	ENSG00000114771	24	1,2-diacylglycerol-LD-PC pool;1,2-diacylglycerol-LD-PE pool;1,2-diacylglycerol-LD-PI pool;1,2-diacylglycerol-LD-PS pool;1,2-diacylglycerol-LD-SM pool;1,2-diacylglycerol-LD-TAG pool;1,2-diacylglycerol-chylomicron pool;1-acylglycerol-LD-PC pool;1-acylglycerol-LD-PE pool;1-acylglycerol-LD-PI pool;1-acylglycerol-LD-PS pool;1-acylglycerol-LD-SM pool;1-acylglycerol-LD-TG1 pool;1-acylglycerol-chylomicro…	0
TADA3L		0		0
TUB	ENSG00000166402	0		0
C12ORF49		0		0
EGFL6	ENSG00000198759	0		0
TMEM53	ENSG00000126106	0		0
NDRG2	ENSG00000165795	0		0
C5ORF23		0		0
RNU86		0		0
PRRC1	ENSG00000164244	0		0
SPIN3	ENSG000002042	28	13,14-dihydro-15-oxo-lipoxin A4;15-oxo-lipoxin A4;3-hydroxypropionyl-CoA;3-oxopropionyl-CoA;3alpha,7alpha,12alpha,25-tetrahydroxy-5beta-cholestane-24-one;4-androstene-3,17-dione;4-methyl-2-oxopentanoate;4-oxo-9-cis-retinoate;5beta-cholestane-3alpha,7alpha,12alpha,24s,25-pentol;9-cis-4-oxo-13,14-dihydro-retinoate;ADP;AMP;ATP;H+;NAD+;NADH;NADP+;NADPH;PPi;[protein];[protein]-L-lysine;[protein]-N-ubi…	6	NADH, AMP, NAD, ADP, NADP, ATP
CD2AP	ENSG00000198087	0		0
ZNF281	ENSG00000162702	0		0
TBX3	ENSG00000135111	0		0
CREB3L4	ENSG00000143578	0		0
C11ORF54		0		0
TMEM180	ENSG00000138111	0		0
KLHL21	ENSG00000162413	0		0
ATP6V1E1	ENSG00000131100	5	ADP;ATP;H+;H2O;Pi	2	ADP, ATP
CHST3	ENSG00000122863	17	H+;PAP;PAPS;chondroitin sulfate C (GalNAc6S-GlcA) and D (GlcNAc6S-GlcA2S), precursor 1;chondroitin sulfate C (GalNAc6S-GlcA) proteoglycan;chondroitin sulfate C (GalNAc6S-GlcA), precursor 3;chondroitin sulfate D (GlcNAc6S-GlcA2S), precursor 4;chondroitin sulfate D (GlcNAc6S-GlcA2S), precursor 5;chondroitin sulfate E (GalNAc4,6diS-GlcA), precursor 4;chondroitin sulfate E (GalNAc4,6diS-GlcA), precur…	0
RCOR3	ENSG00000117625	0		0
ZNF18	ENSG00000154957	0		0
NTF4	ENSG00000225950	0		0
LOC728855		0		0
LOC730417		0		0
WBP2	ENSG00000132471	0		0
COPB1	ENSG00000129083	2	ATP;D-glucitol	1	ATP
LEPROTL1	ENSG00000104660	0		0
FOXO1	ENSG00000150907	0		0
ATF6B	ENSG0000021367	0		0
STX1A	ENSG00000106089	0		0
NPDC1	ENSG00000107281	0		0
HELZ	ENSG00000198265	0		0
NOTCH3	ENSG00000074181	0		0
LOC387703		0		0
NOTO	ENSG00000214513	0		0
ZSWIM3	ENSG00000132801	0		0
IFT140	ENSG00000187535	0		0
MMAB	ENSG00000139428	8	ATP;H+;NAD+;NADH;cob(I)alamin;cob(II)alamin;cobamide-coenzyme;triphosphate	3	NADH, NAD, ATP
PRSS12	ENSG00000164099	0		0
AFF4	ENSG00000072364	0		0
SOX7	ENSG00000171056	0		0
TMEM131	ENSG00000075568	0		0
LOC134466		0		0
SKP1	ENSG00000113558	0		0
CDAN1	ENSG00000140326	0		0
TMEM138	ENSG00000149483	0		0
FRRS1	ENSG00000156869	0		0
STK32C	ENSG00000165752	6	ADP;ATP;O-phosphoprotamine;[protein];phosphoprotein;protamine	2	ADP, ATP
RFK	ENSG00000135002	5	ADP;ATP;FMN;H+;riboflavin	2	ADP, ATP
STARD7	ENSG00000084090	3	STAR;cholesterol;cholesterol-STAR	0
BECN1	ENSG00000126581	0		0
GDPD1	ENSG0000015398	0		0
EIF5A	ENSG00000132507	0		0
TBC1D3F	ENSG00000275954	0		0
CPXM1	ENSG00000088882	0		0
TMEM126B	ENSG00000171204	0		0
NUDT16L1	ENSG00000168101	0		0
CLTCL1	ENSG00000070371	0		0
VPS52	ENSG00000223501	0		0
PALLD	ENSG00000129116	0		0
LOC402509		0		0
TMCO3	ENSG00000150403	0		0
HS.532698		0		0
GPM6B	ENSG00000046653	0		0
TMEM184B	ENSG00000198792	0		0
SCARA3	ENSG00000168077	0		0
ZNF165	ENSG00000197279	0		0
KIAA1754		0		0
PPM1F	ENSG00000100034	5	H+;H2O;Pi;[protein];phosphoprotein	0
LOC100129637		0		0
EDG4		0		0
LOC730284		0		0
ANKRD28	ENSG0000020656	7	(R)-1,2-dimethyl-5,6-dihydroxy-tetrahydroisoquinoline;H+;SAH;SAM;beta-carboline;harman;salsolinol	0
RDX	ENSG00000137710	0		0
GSTM2	ENSG00000213366	78	(1R)-hydroxy-(2R)-glutathionyl-1,2-dihydronaphthalene;(1R,2S)-naphthalene 1,2-oxide;(1S)-hydroxy-(2S)-glutathionyl-1,2-dihydronaphthalene;(1S,2R)-naphthalene 1,2-oxide;1,1-dichloroethylene epoxide;1,2-dibromoethane;1-nitro-5-glutathionyl-6-hydroxy-5,6-dihydronaphthalene;1-nitro-5-hydroxy-6-glutathionyl-5,6-dihydronaphthalene;1-nitro-7-glutathionyl-8-hydroxy-7,8-dihydronaphthalene;1-nitro-7-hydrox…	1	GSH
TNFRSF18	ENSG00000186891	0		0
USP38	ENSG00000170185	5	H+;H2O;thiol;ubiquitin;ubiquitin C terminal thiolester	0
JTB	ENSG00000143543	0		0
PDGFD	ENSG00000170962	0		0
LOC285900		0		0
GADD45A	ENSG00000116717	0		0
DEFB4		0		0
APOL1	ENSG00000100342	0		0
